# ClpP-dependent protein quality control supports antibiotic persistence in *Campylobacter jejuni* through bioenergetic homeostasis

**DOI:** 10.1101/2024.07.15.603561

**Authors:** Jinsong Feng, Shenmiao Li, Yaxi Hu, Martin Stahl, Lina Ma, Katelyn Knuff-Janzen, Kaidi Wang, Yihan He, Bruce A. Vallance, Michael E. Konkel, B. Brett Finlay, Xiaonan Lu

**Affiliations:** Food, Nutrition, and Health Program, Faculty of Land and Food Systems, The University of British Columbia, Vancouver, British Columbia, V6T 1Z4, Canada; Michael Smith Laboratories, The University of British Columbia, Vancouver, British Columbia, V6T 1Z4, Canada; Department of Food Science and Nutrition, Zhejiang University, Hangzhou, Zhejiang, 310058, China; Department of Food Science and Agricultural Chemistry, Faculty of Agricultural and Environmental Sciences, McGill University, Sainte-Anne-de-Bellevue, Quebec, H9X 3V9, Canada; British Columbia Children’s Hospital Research Institute, Vancouver, British Columbia, V6H 3V4, Canada; School of Molecular Biosciences, College of Veterinary Medicine, Washington State University, Pullman, WA 99164, USA

## Abstract

Bacterial persistence enables survival during lethal antibiotic exposure and is implicated in recurrent infections, yet the physiology underlying bacterial persistence in many pathogens remains poorly defined. Here we show that exposure of *Campylobacter jejuni* to ampicillin or ciprofloxacin generates an antibiotic-persistent subpopulation. Rather than undergoing global metabolic shutdown, persister cells adopted a metabolically constrained state characterized by selective maintenance of oxidative phosphorylation and bioenergetic metabolism through coordinated proteostasis control. The ATP-dependent protease ClpP was essential for entry into this persistent state. Loss of ClpP disrupted proteostasis of the electron transport chain, specifically impaired *bd*-like terminal oxidase integrity, and reduced survival *in vivo* and in macrophages. These findings identify ClpP-dependent maintenance of redox and bioenergetic homeostasis as critical determinants of *C. jejuni* persistence and highlight metabolic remodeling as a defining feature of antibiotic tolerance. These insights may inform future therapeutic strategies aimed at disrupting persistence and improving antibiotic efficacy.
