## Supplementary material for "ClpP-dependent protein quality control supports antibiotic persistence in *Campylobacter jejuni* through bioenergetic homeostasis": Lipidomics

### Sheet: fatty acid
Average Rt(min)	Average Mz	Metabolite name	MS/MS spectrum	fold change amp vs control	log2 amp	p-value	fold change cip vs control	log2 cip	p-value	amp-4	amp-4	amp-4	cip-4	cip-4	cip-4	control	control	control
0.99	199.171	FA 12:0	59.01329:1410 199.17053:7344	0.439462	-1.18619	0.000421787	0.641482	-0.640519	0.00465288	1705.39	1770.98	1484.71	2102.99	2617.94	2520.76	3423	3856	4010
1.07	213.187	FA 13:0	213.18564:1278	0.56159	-0.832412	0.00665905	0.842748	-0.246826	0.258029	534.186	636.465	628.683	830.565	780.731	1088.87	1130	901	1173
1.26	227.202	FA 14:0	68.99662:198 227.1515:310 227.20215:124962 227.39218:314 227.40732:316 227.46587:234 227.52724:222 227.53856:248 227.60776:184 227.6297:166 227.65454:222 227.68048:1000	0.477062	-1.06775	3.16199e-05	0.653713	-0.61327	0.000218112	291923	301321	257543	359336	403194	403295	581075	598900	603413
1.57	241.218	FA 15:0	68.99598:990 182.98926:526 241.21748:4088	1.04148	0.0586292	0.412784	0.731439	-0.45119	0.00400035	2200.11	2281.27	2473.6	1662.79	1746.68	1475.08	2313	2110	2255
2.09	255.233	FA 16:0	255.23369:31476	0.769712	-0.377609	0.00829165	0.735576	-0.443053	0.00142839	298425	316205	270336	276233	280101	289385	363383	405804	380550
1.44	253.218	FA 16:1	253.2173:7174	2.50607	1.32543	6.18434e-06	1.48442	0.5699	0.000890437	4895.5	5162.31	5108.95	2806.93	3129.49	3047.3	2044	2092	1916
3.04	269.249	FA 17:0	269.24796:3138	1.63148	0.70618	0.000639017	0.751914	-0.411361	0.00318163	3136.74	3201.22	2827.68	1287.38	1484.22	1452.66	1794	1930	1894
1.79	267.233	FA 17:1	267.23318:5118	3.59957	1.84782	0.000109336	0.906252	-0.142016	0.331235	1611.45	1516.95	1374.65	327.243	431.063	375.415	416	450	385
4.43	283.264	FA 18:0	281.24811:804 283.26416:169514 283.49951:490	0.689831	-0.535686	0.000434644	0.839849	-0.251799	0.00223272	146401	140043	128341	160849	174095	170045	195948	204274	201063
2.39	281.249	FA 18:1	281.24844:31886	6.07495	2.60287	5.4661e-06	2.3488	1.23192	8.83832e-07	140004	132365	128219	50650.4	51572.6	52659.3	21967	21942	22032
1.67	279.233	FA 18:2	279.23373:5602	1.06946	0.0968824	0.444747	0.884725	-0.1767	0.167051	1625.9	1950.53	1556.98	1227.57	1465.95	1553.16	1502	1666	1632
1.26	277.217	FA 18:3	277.21857:2374	0.751603	-0.411957	0.0331353	0.696674	-0.521444	0.0152266	600.889	726.515	644.803	612.126	661.96	553.987	964	768	892
3.79	295.266	FA 19:1	295.26495:8568	7.32095	2.87203	3.76535e-05	1.90629	0.930767	0.000702706	18669.3	19334.1	16735.4	4676.91	4457.64	5118.77	2234	2713	2530
9.03	311.295	FA 20:0	274.88083:1338 311.29517:7192	0.489807	-1.02972	6.64074e-05	0.520409	-0.942283	6.04115e-05	2282.93	2137.3	2355.75	2465.12	2348.01	2386.21	4412	4828	4594
12.21	339.326	FA 22:0	248.97354:17026 337.90567:3680 339.328:4488	0.192882	-2.37421	9.58199e-06	0.18507	-2.43386	1.48047e-06	443.024	654.808	648.138	530.731	591.362	553.156	2996	3116	2940
16.59	331.267	FA 22:4	283.26501:628 331.26855:2764	0.498119	-1.00544	0.0023453	0.728736	-0.456532	0.0616719	790.439	608.116	730.406	1226.74	1074.75	813.123	1448	1566	1260
14.16	367.359	FA 24:0	367.35797:3760	0.303703	-1.71927	0.00017476	0.286111	-1.80535	0.000173746	541.412	605.336	497.499	584.718	455.98	508.306	1711	1723	1980
15.56	395.39	FA 26:0	59.01393:654 61.98808:574 395.39038:3124	0.180467	-2.47019	3.76677e-11	0.136235	-2.87583	3.31787e-07	319.066	317.399	320.734	260.797	267.442	194.352	1769	1764	1771

### Sheet: Glycerophosphoglycerols-PG
Average Rt(min)	Average Mz	Metabolite name	MS/MS spectrum	fold change amp vs control	log2 amp	p-value	fold change cip vs control	log2 cip	p-value	amp-4	amp-4	amp-4	cip-4	cip-4	cip-4	control	control	control
14.09	665.442	PG 28:0	199.17062:1884 227.20151:3602 255.2323:564 665.44116:4542	2.0171	1.01228	0.0139109	1.58129	0.661102	0.0558674	1657.59	1852.7	2113.4	1560.63	1299	1549	1296	731	761
15.13	693.473	PG 30:0	152.99411:1280 171.00594:774 227.03323:530 227.20113:29382 228.2041:3226 255.23233:8860 256.23532:1328 483.27509:510 693.47107:37394	1.13588	0.183807	0.189017	0.938442	-0.0916604	0.486313	15801.6	13669.3	16547	13860.5	12894.5	11264.1	14514	11977	14022
14.12	691.457	PG 30:1	199.16875:732 227.20135:1948 253.2182:554 691.45422:2046	1.15805	0.211694	0.177925	1.16349	0.218457	0.210775	4375.76	4132.85	5277.93	5422.76	4150.33	4278.24	4166	4092	3647
13.15	689.443	PG 30:2		1.25532	0.32805	0.372745	1.1145	0.156397	0.629163	388.549	411.34	672.596	587.209	354.651	365.449	468	333	372
15.57	707.488	PG 31:0		1.06048	0.0847187	0.676244	0.876645	-0.189936	0.265411	1244.02	1094.5	1560.87	1166.11	1127.91	929.402	1325	1308	1044
16.01	721.505	PG 32:0	255.23372:13204 256.23676:2218 391.2265:566 483.2764:644 721.50354:8804	1.60206	0.679931	0.00279745	1.08351	0.115719	0.322098	6534.74	5697.05	6916.06	4715.12	4476.74	3758.31	4093	3990	3869
15.07	719.489	PG 32:1		0.84993	-0.234584	0.0842028	0.809055	-0.30569	0.0431252	19308.5	17832.1	20358	19516.6	18186.9	17029.9	25036	20734	21881
14.21	717.472	PG 32:2	253.2168:4546 254.22066:724 717.46942:3444	1.07787	0.108185	0.578842	0.988976	-0.0159924	0.953841	1858.25	1648.69	2421.35	2455.15	1417.77	1566.45	1909	1859	1732
15.52	735.509	PG 33:0		1.11435	0.156204	0.381931	0.789582	-0.340839	0.0191666	2724.85	2519.73	3495.28	2310.63	2001.66	1880.4	2737	2503	2603
15.52	733.505	PG 33:1	152.99684:756 227.20306:5778 228.20546:864 255.23413:622 267.23483:858 277.21902:530 281.24957:2404 295.26489:15844 296.2673:2860 733.50378:14202	1.10667	0.146229	0.370725	0.718972	-0.475992	0.0155926	25987.8	22368.5	30247.4	19333.9	16774.1	14958.5	25124	21637	24266
14.89	731.488	PG 33:2		1.46337	0.549295	0.139852	1.83762	0.877835	0.0347143	660.367	465.258	678.71	888.704	622.093	754.983	536	429	268
16.75	749.535	PG 34:0	255.23206:3962 256.2348:528 281.24799:616 283.26379:4412 284.26871:1110 749.5332:4844	2.54821	1.34948	0.00320284	1.16324	0.218145	0.0610291	802.668	934.408	1106.73	430.233	436.047	431.894	369	414	333
15.89	747.52	PG 34:1		0.883897	-0.17805	0.197852	0.752195	-0.410822	0.00917578	317985	364654	279791	268962	300415	249649	340245	381112	367491
15.08	745.505	PG 34:2		0.82004	-0.286234	0.00107894	0.758773	-0.39826	0.00317397	71828.2	70619.2	75081.2	73184.4	64946	63146.2	87607	86630	91029
14.66	743.489	PG 34:3	255.23338:1046 277.21722:2308 281.24893:1918 282.25232:668 743.48749:3472	1.36143	0.44512	0.00241816	0.774966	-0.367795	0.0459837	732.073	765.425	821.012	521.595	416.113	382.06	591	573	539
16.46	761.534	PG 35:1	152.99637:1264 171.00624:586 269.24829:6866 270.25134:1190 281.24854:22122 282.2522:4762 283.25464:864 295.26428:1212 479.27756:708 497.28949:810 761.53375:16956	0.945117	-0.0814353	0.426793	1.3659	0.449849	0.0159435	71459.1	61853.8	74011.7	111953	95601.3	92073.9	78173	69316	71875
15.65	759.521	PG 35:2	152.99702:2414 171.00719:1602 227.03181:996 227.20203:1110 253.21764:1154 267.23346:24170 268.23715:3666 281.2493:38920 282.25305:7156 283.25534:832 295.26651:618 403.22104:538 477.26224:1228 491.27982:600 495.2731:1448 509.29245:666 660.46429:502 661.46356:642 759.51837:46910	1.045	0.063504	0.594277	1.38119	0.465908	0.0236778	33222.9	27942.7	35505.3	48921.9	40109.6	38739.2	31789	29108	31611
16.66	775.551	PG 36:1	152.99573:1466 171.00771:524 281.24942:26986 282.25275:4860 283.26486:10076 284.26758:1866 511.30261:590 773.55304:520 775.55127:21508	1.30499	0.384036	0.00672978	0.949754	-0.0743735	0.391525	17465.8	15994.4	18383	13677.7	11649.5	12403.7	13964	12898	12865
15.79	773.534	PG 36:2	152.9958:844 279.23282:600 281.2485:23836 282.25186:4728 509.28897:774 771.52179:1234 772.52161:518 773.534:14628	0.910391	-0.135442	0.135455	0.82908	-0.270417	0.00214982	139079	144884	123352	125519	125350	120067	143348	154183	149876
15.22	771.521	PG 36:3	152.99622:642 227.20125:892 255.23402:570 279.23282:1632 281.24857:5166 282.25256:1254 771.51752:4200	2.10389	1.07306	0.00349418	0.650775	-0.619769	0.0163351	2167.87	1734.3	2230.68	559.801	686.877	650.332	1090	829	996
15.58	771.519	PG 36:3	152.99628:546 279.23196:2720 281.24783:5660 282.25275:972 771.51764:4844	0.895246	-0.159643	0.410917	0.679711	-0.557006	0.00604557	1686.49	1374.65	2065.04	1358.8	1384.55	1148.67	1844	1800	2082
14.57	769.502	PG 36:4		3.37799	1.75616	0.000533435	0.652824	-0.615234	0.0283177	1200.67	969.983	1207.34	217.608	276.578	158.638	343	332	325
16.37	787.551	PG 37:2	152.99483:558 227.2012:596 281.24945:3148 282.25229:616 295.2644:6984 296.26782:1722 689.49243:540 787.54779:5384	1.03989	0.0564293	0.638895	1.4555	0.541519	0.0163088	19078.9	18671.5	22982.2	32081.4	28176.9	24747.5	20790	18551	19062

### Sheet: Glycerophosphoethanolamines-PE
Average Rt(min)	Average Mz	Metabolite name	MS/MS spectrum	fold change amp vs control	log2 amp	p-value	fold change cip vs control	log2 cip	p-value	amp-4	amp-4	amp-4	cip-4	cip-4	cip-4	control	control	control
15.41	634.447	PE 28:0; PE 14:0-14:0; [M-H]-	59.01323:836 140.01183:646 159.08449:554 196.03688:1522 199.17007:17788 200.17348:2098 227.20113:17770 228.2049:2054 255.23302:7722 256.23489:1400 586.32898:498 634.44489:31010	0.924247	-0.113649	0.221075	1.02749	0.0391299	0.630932	10818.2	9635.35	11561.4	12842.2	11877.1	10872.1	11566	11924	11149	PE 28:0
14.3	632.431	PE 28:1; PE 12:0-16:1; [M-H]-	199.16995:2438 253.21596:1018 632.42719:3196	0.61841	-0.693364	0.000218316	0.858166	-0.220672	0.0203264	1415.79	1330.74	1496.39	2059.8	1822.26	2005.81	2336	2189	2336	PE 28:1
15.93	648.461	PE 29:0; PE 14:0-15:0; [M-H]-	59.01342:1482 213.18634:1582 227.20309:3514 241.21844:1546 648.46307:7450	0.582918	-0.778636	0.000681061	1.1031	0.141568	0.0739079	1068.93	1112.28	884.936	1809.8	1949.34	2043.19	1711	1817	1732	PE 29:0
14.88	646.446	PE 29:1; PE 8:0-21:1; [M-H]-		0.651611	-0.617916	0.00170138	0.824145	-0.279029	0.0426428	642.023	506.948	621.456	854.651	696.844	687.708	900	906	911	PE 29:1
16.36	662.477	PE 30:0; PE 14:0-16:0; [M-H]-	59.01386:538 78.95839:536 140.01215:1108 196.0374:1544 227.20174:38756 228.20532:4712 255.23276:13610 256.23608:2384 257.23666:588 452.27994:812 662.47681:49258	0.49515	-1.01406	0.000240638	0.874599	-0.193307	0.174176	49259.6	39159	50748.7	93607.1	82902.8	69305.6	92565	95895	92601	PE 30:0
15.41	660.463	PE 30:1; PE 14:0-16:1; [M-H]-	78.95858:698 140.01259:2090 178.0262:226 196.03796:2436 199.16969:2548 214.0502:430 227.20143:62250 228.20464:10462 229.20773:524 253.21718:26002 254.22072:3740 255.22408:310 281.24869:1244 432.25366:428 450.26065:1506 658.4364:270 660.46075:93778 660.80273:246 660.90515:260	0.581096	-0.783151	0.000295681	0.83206	-0.26524	0.013521	41150.6	38960	41557.5	61061.5	56621.3	56531.6	73786	65670	69921	PE 30:1
14.46	658.448	PE 30:2; PE 14:1-16:1; [M-H]-	225.18477:3060 253.21707:1134 658.44464:2742	0.669195	-0.579501	0.0604677	0.868021	-0.204198	0.442812	2297.39	2100.61	2324.07	2878.74	3446.01	2394.52	4163	2755	3127	PE 30:2
16.78	676.492	PE 31:0; PE 15:0-16:0; [M-H]-	196.0372:570 227.20218:3628 228.20647:554 241.21727:8412 242.2204:1202 255.23376:2914 269.24792:1080 676.4931:10518	0.437374	-1.19306	0.00114187	0.979432	-0.0299828	0.889611	2941.63	2434.69	3647.58	8418.6	6480.9	5308.14	6269	7209	7154	PE 31:0
15.84	674.478	PE 31:1; PE 14:0-17:1; [M-H]-	227.20132:3596 228.20631:642 241.21756:858 253.21651:590 267.23297:1550 295.26526:664 674.47662:5914	0.654375	-0.61181	0.00410927	1.1773	0.235483	0.494063	1645.91	1492.5	1274.04	3042.36	3289.87	1606.31	2173	2398	2172	PE 31:1
17.24	690.508	PE 32:0; PE 16:0-16:0; [M-H]-	59.01465:682 227.20042:698 255.2334:3714 256.23764:748 690.50909:2638	0.548185	-0.867265	0.00430817	1.21344	0.279107	0.182879	6400.22	5436.91	8558.09	17995	14755.8	12395.3	11866	12672	12667	PE 32:0
16.27	688.494	PE 32:1; PE 14:0-18:1; [M-H]-	196.03897:680 227.20181:16468 228.20525:2486 281.24905:8318 282.25275:1674 688.49286:14582	0.547586	-0.868841	5.08618e-06	0.798307	-0.324985	0.00108792	52421.9	48719.3	49985	74548.2	76405.3	69367.9	91880	90936	93170	PE 32:1
15.45	686.479	PE 32:2; PE 16:1-16:1; [M-H]-	140.0107:866 196.03786:828 225.18578:3478 253.21698:26964 254.22089:3568 255.22279:686 281.24847:2896 450.26474:538 686.47534:21126	0.636728	-0.651251	0.000696436	0.719397	-0.47514	0.00204877	7712.06	7827.68	8555.31	9460.96	9245.85	8516.61	13390	12018	12434	PE 32:2
17.31	704.525	PE 33:0; PE 16:0-17:0; [M-H]-	255.23312:1632 269.24854:4782 270.25128:758 704.52277:4240	0.613894	-0.703938	0.000201214	0.730167	-0.453702	0.00147106	676.487	663.702	670.928	835.548	768.272	788.206	1130	1028	1118	PE 33:0
16.7	702.508	PE 33:1; PE 14:0-19:1; [M-H]-	140.01169:2156 196.03813:2246 227.20195:25976 228.20554:3048 241.21796:1100 255.23338:1382 267.23367:3030 281.2486:3290 282.25085:544 295.26462:51626 296.26804:11402 297.27167:1458 406.23639:658 424.24841:1238 702.50793:54478	0.656308	-0.607555	0.00241136	0.685964	-0.543796	0.00524098	38541.4	35656.5	38396.3	42759.1	37157	37765.8	61803	57378	52376	PE 33:1
17.96	718.539	PE 34:0; PE 17:0-17:0; [M-H]-	269.24896:24700 270.25232:3750 466.29413:660 718.5412:17046	0.395474	-1.33834	0.00157065	0.89991	-0.152147	0.612094	1192.33	713.73	1210.67	3221.76	2228.41	1642.03	2413	2609	2859	PE 34:0
17.11	716.524	PE 34:1; PE 16:0-18:1; [M-H]-	78.95922:3668 96.96974:320 122.00178:362 140.01187:6664 152.99734:292 178.02814:386 196.03825:8362 197.04068:648 214.04828:784 241.21722:1778 253.21786:424 255.23331:93200 255.25233:978 256.23679:14160 257.23999:1388 281.24908:258516 281.37839:284 281.47159:418 281.50488:396 281.54282:454 281.55951:508 281.5867:310 281.63196:346 281.69226:318 281.72754:336 281.76672:374 281.79102:370 281.80621:46…	0.569711	-0.811699	2.10185e-05	0.731976	-0.450132	0.000594304	256215	256518	243003	331916	334949	304120	455647	432460	438419	PE 34:1
16.24	714.508	PE 34:2; PE 16:1-18:1; [M-H]-		0.629933	-0.666731	1.74225e-05	0.534218	-0.9045	1.3629e-06	80818.8	75866.6	79845.5	67837.2	66478.4	66275.7	123301	127337	124848	PE 34:2
15.95	712.491	PE 34:3; PE 18:1-16:2; [M-H]-	251.19957:780 253.21725:756 281.24756:2184 712.49133:2482	0.630782	-0.664786	0.0427456	0.646661	-0.628918	0.0314359	580.322	573.652	418.566	534.884	544.02	533.223	693	1001	799	PE 34:3
17.63	730.54	PE 35:1; PE 16:0-19:1; [M-H]-	78.95931:6120 96.96967:660 140.01207:7356 152.99535:438 196.03798:10384 197.04088:472 214.04814:938 255.23286:108956 255.25204:1466 256.23624:18892 257.23911:1926 281.24713:670 295.26434:322712 295.49258:544 295.61819:458 295.66922:520 295.81332:616 295.84692:494 296.07303:416 296.09424:476 296.18713:434 296.26764:66602 297.27066:7476 298.27283:588 434.26776:3426 435.27231:634 452.27954:9520 453.…	0.60171	-0.732859	0.0126723	1.10361	0.142231	0.306363	156845	133852	165484	288700	280900	267091	274459	209843	273838	PE 35:1
16.83	728.524	PE 35:2; PE 19:1-16:1; [M-H]-	78.95905:2434 140.01205:3842 196.03796:5474 253.21771:59568 254.22092:9248 255.22459:1050 295.26468:149536 296.26794:30516 297.27069:4128 432.25388:1354 433.25751:478 450.26535:4250 451.2644:708 728.52411:126910	0.619363	-0.691143	0.00298577	1.00678	0.00975228	0.936675	82652.6	73896.1	89723.7	148591	132635	119093	120484	135099	142039	PE 35:2
17.84	746.561	PE 36:0; PE 8:0-28:0; [M-H]-		0.728073	-0.457845	0.00022122	0.934557	-0.0976456	0.305499	2620.9	2608.67	2702.06	3534.88	3627.08	3019.1	3775	3551	3568	PE 36:0
17.83	744.557	PE 36:1; PE 18:0-18:1; [M-H]-	140.01256:518 196.03893:538 281.24945:27732 282.25296:4580 283.26474:9620 284.2666:1102 295.26584:2686 296.26971:676 480.31366:704 742.53674:736 743.54602:548 744.55652:22158	0.738467	-0.437395	0.0001186	0.870579	-0.199953	0.088329	23632.6	23086.2	23944.4	30462.6	28412	24430.2	32567	32206	30916	PE 36:1
16.98	742.539	PE 36:2; PE 18:1-18:1; [M-H]-	196.03902:646 281.24881:17696 282.25241:2898 740.52881:1046 741.52917:784 742.53802:7472	0.590725	-0.759441	0.00114727	0.652551	-0.615837	0.00205841	140521	134918	136495	151082	152834	151132	253824	215245	228268	PE 36:2
15.08	746.508	PE 36:3; PE 18:1-18:2; [M-H]-	78.95854:1286 152.99686:6388 171.00734:4436 227.03362:1958 253.21806:41660 254.22221:7930 255.22514:608 279.23267:768 281.24951:115666 282.25311:24030 283.2562:2348 389.21094:2014 463.24881:2636 464.25192:720 481.25983:3514 482.26675:540 491.27963:1130 745.50464:104642 746.50763:52536	0.839881	-0.251742	0.0127801	0.747412	-0.420024	0.0068883	32705.9	32302.9	34234	31411.1	30171.9	26733.4	40853	36694	40616	PE 36:3
18.3	758.571	PE 37:1; PE 18:0-19:1; [M-H]-	283.26382:2736 284.26801:556 295.26483:10820 296.26703:1160 756.55273:928 758.5722:6048	0.777444	-0.363189	0.00972196	2.41629	1.2728	0.000430273	1493.61	1511.95	1507.5	5139.53	4539.04	4348.01	1759	2073	1973	PE 37:1
17.51	756.557	PE 37:2; PE 18:1-19:1; [M-H]-	140.01195:946 196.03819:1580 281.24872:20738 282.25238:3526 295.26428:58216 296.26733:9874 297.26944:1074 460.2843:632 478.29321:1728 756.55475:39056	0.611374	-0.709873	0.000632119	1.09729	0.133942	0.0731761	64902.2	60844.4	62211.2	109929	113987	113429	104919	94790	107726	PE 37:2
18.01	770.571	PE 38:2; PE 19:1-19:1; [M-H]-	196.03894:614 295.26465:12654 296.26791:2374 770.5705:6030	0.753447	-0.408422	0.0132658	3.92444	1.97249	7.75467e-05	1924.96	1646.47	1708.73	9719.27	9388.7	8394.52	2532	2166	2310	PE 38:2
15.76	774.537	PE 38:3; PE 18:0-20:3; [M+Na-2H]-	78.95895:2828 152.99634:8006 154.00063:554 171.00633:4620 209.02206:720 227.03308:3286 281.24872:218588 282.25201:46356 283.25522:5120 417.24216:3738 418.2449:868 435.25317:714 491.27841:6320 492.27945:1910 509.29037:7534 510.29443:1718 773.53381:131568 774.53693:74028	0.90485	-0.14425	0.122163	0.814553	-0.295919	0.00726667	68017.8	66314.6	60130.6	58382.9	59601.3	57073.1	66621	73556	74735	PE 38:3

### Sheet: Glycerophosphocholines-PC
Average Rt(min)	Average Mz	Metabolite name	MS/MS spectrum	fold change amp vs control	log2 amp	p-value	fold change cip vs control	log2 cip	p-value	amp-4	amp-4	amp-4	cip-4	cip-4	cip-4	control	control	control
15.57	650.402	PC 23:1	59.01378:1766 61.98839:2228 197.11856:740 215.12752:920 650.40283:1102	0.579399	-0.787371	0.00365462	0.682872	-0.550314	0.0159904	575.875	385.214	475.82	691.86	499.169	502.492	847	835	798
16.37	730.463	PC 29:3		0.442945	-1.1748	0.00574456	0.877919	-0.18784	0.279708	631.462	424.68	917.176	1551.5	1093.02	1266.61	1563	1375	1517
15.41	728.449	PC 29:4		0.58966	-0.762045	0.0221431	1.02846	0.0404823	0.871701	802.668	676.487	1032.8	1702.66	1062.29	1616.28	1653	1241	1366
15.86	750.526	PC 30:0		0.910414	-0.135405	0.234827	0.78099	-0.356624	0.00543007	7128.4	7921.07	6380.77	5948.5	6543.19	5892.03	7861	8246	7432
15.13	748.514	PC 30:1		0.802177	-0.318008	0.0244286	0.794837	-0.331269	0.016321	1617.01	1482.49	1730.41	1703.49	1563.12	1519.1	2148	1848	2025
16.08	700.492	PC 30:2	225.18536:2938 226.18942:628 253.21693:1900 254.22093:552 267.23337:1066 281.24942:856 295.26392:7390 296.26852:1244 700.49146:8110	0.714512	-0.484969	0.000648393	1.26173	0.335409	0.00690567	2065.04	2233.46	2032.8	3513.29	3985.05	3681.89	3073	2868	2920
16.39	744.479	PC 30:3	227.20132:5096 228.20433:778 255.23291:1762 281.24854:1446 662.47821:754 744.47797:2778	0.391542	-1.35276	0.0098871	0.711795	-0.490466	0.131272	898.833	1085.6	783.769	1618.77	2049.83	1363.79	1906	2919	2245
15.41	742.463	PC 30:4		0.454739	-1.13689	0.000387646	0.71093	-0.49222	0.00372912	1580.88	1803.78	1284.6	2289.87	2719.27	2290.7	3266	3508	3494
16.41	764.542	PC 31:0		0.9354	-0.0963447	0.426022	1.34125	0.423577	0.0234413	1645.91	1505.28	1820.46	2661.13	2244.19	2223.42	1678	1682	1955
16.25	756.48	PC 31:4		0.527265	-0.923401	0.0329371	1.1374	0.185739	0.351954	637.576	371.873	753.196	1374.58	1105.48	1322.26	1331	917	1095
16.66	776.551	PC 32:1		1.30638	0.385572	0.00912857	0.961121	-0.0572104	0.636686	7574.21	7806.56	8305.17	6427.74	5333.06	5665.28	6678	5865	5588
16.69	770.499	PC 32:4		0.514759	-0.958031	0.00595942	0.734546	-0.445076	0.0652244	826.014	678.155	1078.38	1463.46	959.302	1262.46	1848	1511	1658
16.34	790.557	PC 33:1		1.0947	0.130538	0.487383	1.30177	0.38047	0.108159	637.021	452.474	625.903	801.495	686.877	551.495	494	501	572
17.67	798.529	PC 34:4		0.582811	-0.7789	0.0229909	0.795463	-0.330133	0.153807	1807.67	1508.62	2310.17	2843.02	2093.85	2742.52	3508	2634	3512
18	820.606	PC 35:0		0.37806	-1.40331	0.00102447	0.529668	-0.916839	0.00445164	1624.24	1474.71	1206.78	1736.71	2362.96	1932.72	3331	4175	3883

### Sheet: Lyso species LP-X
Average Rt(min)	Average Mz	Metabolite name	MS/MS spectrum	fold change amp vs control	log2 amp	p-value	fold change cip vs control	log2 cip	p-value	amp-4	amp-4	amp-4	cip-4	cip-4	cip-4	control	control	control
7.1	492.313	LPC 16:1	295.26529:3362 412.82645:2004 413.82742:554 414.82242:718 456.83441:574 474.84488:1142 492.3129:3432	7.02813	2.81314	8.25393e-05	3.08669	1.62606	4.97075e-05	10290.7	8796.55	10374.7	4533.73	4365.93	4039.74	1513	1308	1371
10.45	582.378	LPC 19:0		0.569574	-0.812045	0.153168	0.839876	-0.251752	0.615941	488.049	341.301	694.83	1097.18	500.831	649.502	1277	702	697
15.4	636.455	LPC 24:1		0.939775	-0.0896127	0.457986	1.05984	0.0838464	0.538269	829.35	842.69	952.752	1107.97	938.538	913.621	1026	832	935
16.53	746.535	LPC 30:2		0.534819	-0.902877	0.000478515	1.33369	0.415422	0.00270143	464.147	463.591	371.873	1074.75	1020.76	1145.35	795	787	848
1.7	424.247	LPE 14:0	78.95799:778 140.01231:704 196.03781:558 214.04744:700 227.20171:32316 228.20599:3622 248.97325:994 337.9068:716 424.24774:29080	5.66288	2.50154	2.58051e-06	1.76028	0.815808	0.00744762	12536.4	11696.5	12156.8	3955.06	4199.7	3156.83	2010	2126	2290
3.92	452.28	LPE 16:0	78.95863:12014 140.01189:4446 152.99677:1286 166.02773:496 196.03816:9108 197.04243:588 214.04857:1318 237.22249:516 255.23315:85658 255.2524:1758 256.23651:16456 257.24002:1652 452.27859:131324	7.56252	2.91887	4.02901e-10	2.34473	1.22942	7.75095e-07	61537.5	61640.9	61642	19286	18815.5	19201.3	7955	8044	8440
2.17	450.264	LPE 16:1	78.95895:1272 140.01199:882 196.03874:1140 253.21718:18620 254.22098:2416 450.2637:24998	7.06448	2.82058	4.60117e-06	1.73972	0.798852	0.00237824	11758.2	11074.5	12051.7	3032.94	2529.54	3028.24	1736	1530	1672
3.79	478.295	LPE 18:1	78.95902:6352 140.01147:2670 152.99597:494 196.03773:3194 214.04845:4372 281.24869:153842 282.25174:34094 283.25449:4148 476.27911:666 478.29449:150274	8.92405	3.1577	7.97785e-06	2.1786	1.1234	1.57509e-06	74839.9	78070.6	70342.4	18421.9	17993.8	18086.3	8491	7979	8547
6.22	492.31	LPE 19:1	78.95861:1402 196.0374:548 214.04863:1214 295.26385:67642 296.2674:13882 297.27036:1790 412.82608:872 492.30942:69834	9.24237	3.20826	1.11677e-05	3.48558	1.8014	0.000311484	29847.7	26663.1	28509.7	11858.9	10536.9	9668.09	3064	2804	3331
10.45	596.393	LPE 22:0	59.01373:850 224.07121:696 297.28085:7490 298.28278:1500 451.28659:714 522.35736:4556 523.36139:1306 596.39508:3128	0.400284	-1.3209	7.10327e-05	0.686621	-0.542415	0.00135908	1558.09	1738.74	1484.16	2558.14	2729.24	2913.62	3749	4141	4054
2.59	483.276	LPG 16:0		4.52965	2.1794	0.00186914	3.04162	1.60484	0.0256091	660.923	526.404	760.422	599.061	326.19	382.646	157	115	158
2.54	509.289	LPG 18:1		4.52917	2.17925	0.00026809	2.45825	1.29763	0.000375336	3423.01	2764.87	3300.72	1863.05	1558.81	1728.18	750	678	667
15.4	587.33	LPG 24:4		0.450934	-1.14901	0.0131589	0.612108	-0.708142	0.0591911	429.127	457.476	334.074	468.439	703.488	485.05	999	1026	682
