## Supplementary material for "ClpP-dependent protein quality control supports antibiotic persistence in *Campylobacter jejuni* through bioenergetic homeostasis": Metabolomics

### Sheet: carbohydrate nitrogen cofactors
Average Rt(min)	Average Mz	Metabolite name	fold change-AMP	log2 foldchange-amp	pvalue-amp	-log10pvalue-amp	fold change-CIP	log2 foldchange-cip	pvalue-cip	-log10pvalue-cip	Amp	Amp	Amp	Cip	Cip	Cip	Cont	Cont	Cont
3.729	61.0395	Urea - C00086	0.482739	-1.05068	0.00355053	2.44971	0.886992	-0.173006	0.328823	0.483037	663.702	653.141	580.322	1083.89	1320.6	1081.4	1250	1518	1162
2.283	89.0601	Butanoate - C00246 accoa and glu to	0.595452	-0.747944	0.0395471	1.40289	0.786794	-0.345942	0.170294	0.768802	2732.63	4556.42	4190.66	6013.29	4739.2	4416.11	6630	7454	5195
8.098	104.108	Choline - C00114 PC synthesis lipid	0.671803	-0.57389	0.0624696	1.20433	0.454816	-1.13665	0.0114564	1.94095	3215.12	2536.96	3337.41	2103.82	1695.18	2354.65	4316	5494	3720
13.487	112.087	Histamine - C00388 histidine synthesis or protein digestion/ bacteria lysis	0.565424	-0.822595	0.00590353	2.22889	0.561447	-0.832778	0.00336794	2.47264	1565.31	1374.65	1794.33	1487.54	1629.57	1583.89	2781	3128	2464
11.15	115.004	Fumarate - TCA - C00122	1.06782	0.0946705	0.393105	0.405491	0.822078	-0.282653	0.0644964	1.19046	9901.06	10335.7	10058.4	7915.12	7613.21	7794.85	10545	9556	8270
6.21	115.04	alpha-ketoisovaleric acid - 3mob C00141	0.78097	-0.356661	0.561031	0.251013	0.409707	-1.28734	0.0478238	1.32036	1545.46	208.961	1458.49	765.087	776.805	143.641	1116	1758	1240
11.247	116.034	Maleamic acid - C01596	0.715615	-0.482744	0.00450883	2.34594	0.603539	-0.728481	0.000891725	3.04977	3598.67	3272.93	3974.99	3349.67	3047.34	2750.83	5341	4880	4936
10.85	117.019	Succinate - TCA - C00042	0.993595	-0.00927049	0.923695	0.0344716	0.838641	-0.253875	0.0919157	1.03661	175440	156895	170074	147063	152127	124867	186334	162494	156820
20.868	118.087	Betaine - C00576	0.520615	-0.941712	4.16439e-05	4.38045	0.772488	-0.372416	0.00135139	2.86922	2066.7	2051.14	2039.47	3036.54	3148.67	2951	4124	3911	3792
11.098	131.034	Citraconic acid - C02226 to	0.352522	-1.50422	3.27983e-05	4.48415	0.854556	-0.226754	0.0990563	1.00412	569.761	688.16	670.372	1671.1	1676.91	1326.41	1824	1747	1899
11.15	133.014	MALATE - TCA - C00149	1.09082	0.125411	0.211512	0.674665	0.828312	-0.271754	0.0928615	1.03216	42918.8	45088.9	46135.6	32570.6	31015	38276.1	45025	40960	36990
9.517	133.05	(R)-2,3-Dihydroxy-3-methylbutanoate C04272	0.747057	-0.42071	0.106315	0.973404	0.574679	-0.799172	0.0171678	1.76528	288.651	265.118	347.93	248.963	213.001	231.674	361	359	487
9.862	136.076	2-Phenylacetamide - C02505 phenylalanine	0.720421	-0.473088	0.01156	1.93704	0.41886	-1.25546	0.00043997	3.35658	2100.61	2524.18	2483.6	1538.21	1338.87	1255.81	3413	3480	2974
13.024	152.142	Nitramine - C10163	0.463188	-1.11033	3.54741e-06	5.45009	0.884206	-0.177545	0.228207	0.641671	427.46	436.909	455.253	838.87	972.591	707.641	957	927	965
8.37	155.01	Uracil-6-carboxylic acid, Orotate - C00295 glu and ppp to	0.431369	-1.21301	0.0443091	1.35351	0.989485	-0.0152509	0.958038	0.0186174	704.28	454.697	982.768	1615.45	1854.65	1442.69	1890	1991	1084
10.752	162.076	2-Aminoadipate - C00956 lysine synthesis	0.323808	-1.62679	1.77307e-05	4.75128	0.178901	-2.48276	1.36746e-05	4.86409	643.529	718.387	635.98	334.718	449.335	319.767	2129	1957	2084
11.76	166.975	Phosphoenolpyruvate, PEP	0.926169	-0.110652	0.0632175	1.19916	0.988475	-0.0167243	0.930348	0.0313548	12136	11129.8	11730.4	12448.5	15127.1	9774.92	13024	12314	12448
11.92	173.009	cis-aconitic acid -C00417 TCA	0.342984	-1.54379	8.94014e-05	4.04866	0.378938	-1.39997	0.000146723	3.8335	625.903	728.738	667.593	819.767	670.266	744.186	2101	1953	1842
11.247	173.022	Glycerol-3-phosphate, Gro3P	1.01034	0.0148476	0.750871	0.124434	0.948181	-0.0767662	0.353526	0.451579	1058.37	983.324	1010.56	1044.26	902.49	917.704	1017	966	1038
10.75	174.041	N-Acetyl-L-aspartic acid	0.446831	-1.1622	3.42454e-07	6.4654	0.294774	-1.76232	1.72906e-06	5.08627e-07	3351.32	3091.62	3272.06	1992.02	2306.23	2110.72	7327	7097	7318
9.53	181.07	Mannitol - C00392 carbohydrate	0.677912	-0.56083	0.014528	1.83779	0.520152	-0.942996	0.00251983	2.59863	1276.82	1153.42	1395.22	911.96	1031.56	991.694	2094	1901	1648
11.55	184.985	3-Phosphoglycerate- C00197 3PG	0.835871	-0.258647	0.122544	0.911707	0.790504	-0.339155	0.0587133	1.23126	4916.62	4231.8	5183.44	4298.17	5000	4255.81	5989	4950	6207
10.59	188.057	N-Acetylglutamic acid	0.350211	-1.5137	4.24926e-06	5.37169	0.571337	-0.807587	0.000723511	3.14056	2976.17	2544.83	2786.71	5208.16	4049.1	4295.99	7828	8071	7823
11.92	191.019	Citrate - C00158 TCA	0.424713	-1.23544	0.000600474	3.22151	0.443163	-1.17409	0.000687675	3.16262	7997.78	8040.02	9051.7	9000	9155.32	8024.09	21548	19784	17742
7.55	218.104	Pantothenic acid, vitamin B5 - C00864 CoA and alanine related	0.474064	-1.07685	0.000141744	3.84849	0.288743	-1.79214	5.22333e-05	4.28205	5966.77	5984.72	5955.81	3918.6	3578.9	3409.47	13432	12517	11825
2.385	245.096	Biotin vitamine H - C00120 cofactors fatty acid synthesis	0.210905	-2.24533	0.0101515	1.99347	0.0771918	-3.69541	0.00580566	2.23615	806.003	1069.48	684.269	205.98	206.811	524.086	5412	3489	3236
11.19	259.022	D-Mannose 6-phosphate - C00275 Man-6P	1.0217	0.0309669	0.631529	0.199607	0.943899	-0.0832953	0.197863	0.703636	9620.34	10091.2	10403	9449.34	9096.35	9275.75	10457	9738	9280
11.746	261.037	Fructose 6-phosphate - C00085 Fru-6P	0.765659	-0.385227	0.0151642	1.81918	0.936594	-0.0945038	0.189481	0.722435	1304.06	1218.45	1471.93	1656.15	1641.2	1588.87	1844	1758	1615
2.363	298.097	5'-S-Methylthioadenosine, MTA - C00170 vitamin L2	1.12811	0.173909	0.649152	0.187654	0.741733	-0.431028	0.417643	0.379195	5195.11	4133.96	3876.6	2642.03	1986.71	4053.99	5697	2552	3457
10.642	300.049	N-Acetylglucosamine-1-phosphate, GlcNAc-1P	0.718458	-0.477024	0.0480076	1.31869	1.04868	0.0685678	0.633455	0.198284	488.829	346.738	436.104	674.965	631.397	549.793	538	673	559
2.487	302.305	Sphingosine - C00319	1.30751	0.386823	0.0504532	1.29711	1.44702	0.533081	0.0199946	1.69909	44245.1	42569.8	33993.9	38208.5	50044.8	45445.2	30854	28560	32982
11.84	338.988	Fructose 1,6-bisphosphate	1.09662	0.133063	0.396521	0.401734	1.05087	0.07158	0.501112	0.300065	1540.3	1126.74	1367.43	1187.17	1239.47	1439.5	1226	1287	1166
10.62	341.109	Sucrose - C00089 carbohydrate	0.340824	-1.5529	0.000178768	3.74771	0.117014	-3.09525	5.80812e-05	4.23596	1362.42	1322.4	1314.06	512.458	436.877	423.588	4290	3672	3771
10.917	343.123	beta-1,2-Mannobiose - C21336	0.355325	-1.49279	0.000234619	3.62964	0.0893264	-3.48477	5.88545e-05	4.23022	1080.6	1067.82	1132.3	288.206	282.392	254.153	2771	3292	3170
13.003	399.144	S-Adenosyl-L-methionine SAM - C00019	1.32236	0.403119	0.0426542	1.37004	0.901805	-0.149112	0.125186	0.902443	2287.29	2925.25	2332.86	1732.55	1859.45	1553.7	1844	1974	1888
11.15	535.036	UDP-xylose - C00190 D-xyl	2.93052	1.55116	7.08543e-06	5.14963	8.07361	3.01321	5.54492e-08	7.25611	4204.57	4007.11	4237.17	11301.5	11582.3	11412.9	1525	1368	1355
11.15	565.048	UDP-D-glucose - C00029	2.66647	1.41493	1.40085e-06	5.85361	3.54594	1.82617	5.89017e-07	6.22987	17197.1	16668.2	16600.3	22333.1	21955.1	22822.3	6442	6443	6041
12.15	579.027	UDP-Glucuronate - C00167 UDP-GlcA	2.22326	1.15268	0.000116584	3.93336	2.29277	1.19709	0.00478842	2.31981	2564.26	2569.76	2402.84	3084.37	2331.26	2356.85	982	1189	1219
16.44	579.422	menaquinone Vitamin K2	1.51377	0.598148	0.0633825	1.19803	1.30081	0.379408	0.0535362	1.27135	1950.06	2433.42	1580.79	1578.05	1927.18	1619.95	1124	1431	1385
10.78	606.073	UDP-N-Acetyl-D-glucosamine - C00043 UDP-GlcNAc	2.07812	1.05528	0.000310703	3.50765	3.87118	1.95278	4.45524e-06	5.35113	18060	16274	17378	32196.4	32780.1	31354.1	9420	7814	7650
9.813	146.168	Spermidine; LC-ESI-QTOF; MS2; CE/ C00315	0.834843	-0.260423	0.756108	0.121416	0.987145	-0.0186664	0.976542	0.0103091	4014.05	2318.72	11531.2	10548.2	7009.14	3565.62	5150	11385	4863
9.83	188.176	N8-Acetyl-spermidine - C01029	0.477293	-1.06705	1.94177e-05	4.7118	0.839737	-0.251991	0.00859255	2.06588	1389.66	1254.03	1246.25	2338.87	2385.38	2119.6	2775	2644	2731
7.71	160.061	2-Aminoadipic acid C00956 (MS2 matched, or acetylhomoserine, methyl-glutamic acid, hydroxybutyrylglycine)	0.521994	-0.937896	0.000472139	3.32593	0.889917	-0.168258	0.242682	0.614962	10432.8	9075.89	10089.4	14193.5	18231.7	18034.8	18451	20386	17865
10.64	161.045	Hydroxymethylglutaric acid; PlaSMA ID-124	0.2027	-2.30258	9.46717e-05	4.02378	0.148599	-2.7505	8.65549e-05	4.06271	811.141	763.181	908.549	677.04	456.432	686.722	4474	3799	3976
10.5	102.056	DL-2-Aminoisobutyric acid; LC-ESI-QTOF; MS2; CE	0.201209	-2.31323	0.000141627	3.84885	0.797712	-0.326061	0.0620327	1.20738	6203.16	5755.44	6076.56	25156.3	20545	25800.8	32714	29994	26926
2.329	79.0211	Dimethyl sulfoxide/ C11143 mql6-mqn6	0.982859	-0.0249432	0.927361	0.0327511	1.14655	0.197302	0.657518	0.182092	23258	24677.9	20522.2	31140.4	33878.7	14840.5	15710	25042	28900
2.574	183.092	Harman - C09209 tryptophan	0.317048	-1.65723	3.41363e-06	5.46678	0.24012	-2.05817	3.47742e-07	6.45874	17645.4	20334.6	17782.7	13980.1	14416.9	13835.5	59963	58024	57894

### Sheet: nucleotides
Average Rt(min)	Average Mz	Metabolite name	fold change-AMP	log2 foldchange-amp	pvalue-amp	-log10pvalue-amp	fold change-CIP	log2 foldchange-cip	pvalue-cip	-log10pvalue-cip	Amp	Amp	Amp	Cip	Cip	Cip	Cont	Cont	Cont
11.87	481.977	CYTIDINE 5'-TRIPHOSPHATE CTP	1.84281	0.881904	5.85327e-05	4.2326	5.3485	2.41913	0.00211924	2.67382	2010.32	1964.2	2020.13	6081.4	6785.71	4531.56	1092	1164	997
12.027	404.026	CYTIDINE 5'-DIPHOSPHATE CDP	1.6839	0.751809	0.00525778	2.2792	3.79195	1.92294	0.000189732	3.72186	576.899	569.05	640.672	1402.82	1408.64	1211.79	428	325	308
7.01	243.062	URIDINE	3.45223	1.78753	3.66752e-07	6.43563	3.67143	1.87634	1.87394e-07	6.72725	2586	2528	2619	2694	2773	2757	741	731	768
11.784	405.01	Uridine 5'-diphosphate UDP	3.17687	1.6676	0.00286817	2.54239	3.29421	1.71993	2.46467e-05	4.60824	2729.18	2367.25	3369.92	3061.46	2930.23	2787.38	976	874	815
2.425	127.051	Thymine	1.78948	0.839544	0.017888	1.74744	2.65841	1.41056	0.00415763	2.38115	853.575	1181.27	942.857	1754.15	1405.32	1264.12	509	488	667
11.354	324.059	Cytidine 5'-monophosphate CMP	2.53036	1.33934	1.0201e-06	5.99136	2.34526	1.22975	2.25742e-05	4.64639	17312.9	17551.3	17792.6	16985.9	15705.1	16113.8	6621	7180	7009
9.72	455.098	Riboflavin-5'-monophosphate FMN	1.99103	0.993513	0.00135701	2.86742	1.98892	0.991987	0.000138814	3.85757	7951	6457.74	7375.09	7035.71	7681.89	7043.19	3823	3732	3386
10.73	323.028	Uridine 5'-monophosphate UMP	1.48939	0.57472	0.00224514	2.64876	1.59015	0.669165	0.000243213	3.61401	15741.5	13939.4	14500.3	15805.6	15922.8	15441.9	10516	9021	10127
9.74	784.15	FAD	1.09912	0.136343	0.099666	1.00145	1.27426	0.349663	0.00417748	2.37909	2124.51	2045.03	2078.93	2416.94	2371.26	2455.98	1965	1994	1726
3.55	111.02	URACIL	0.979562	-0.029791	0.909514	0.0411907	1.13178	0.178594	0.482747	0.316281	5324.62	3959.98	4809.34	6230.9	4854.65	5198.5	6152	4456	3780
11.697	123.056	Nicotinamide NAM	0.921594	-0.117797	0.245967	0.609124	1.11113	0.152032	0.186281	0.729832	2848.25	2628.13	2768.2	3099.67	3282.39	3558.14	2784	3298	2864
11.4	505.988	Adenosine 5'-triphosphate	0.955995	-0.0649248	0.0553581	1.25682	1.04776	0.067302	0.189326	0.722789	5948.86	6168.43	6216.79	6349.67	6963.46	6780.73	6468	6263	6447
11.753	442.017	Guanosine diphosphate, GDP	1.64776	0.720504	0.00323898	2.48959	2.24343	1.16571	0.00583474	2.23398	4628.13	4399.11	4640.91	6227.67	7195.18	5186.43	3239	2763	2293
10.86	426.022	ADP	0.917252	-0.12461	0.201169	0.696439	0.751161	-0.412805	0.011239	1.94927	7185.1	7195.11	6871.6	5499.17	5963.46	5941.03	8420	7730	7019
10.807	664.117	NAD	0.489292	-1.03123	0.000146298	3.83476	0.662737	-0.593492	0.000792387	3.10106	1113.95	1112.28	1091.16	1491.69	1530.73	1470.93	2158	2421	2201
11.16	362.051	Guanosine 5'-monophosphate GMP	1.40685	0.492464	0.00015597	3.80696	1.30749	0.386803	0.000699285	3.15535	7505.28	7416.9	7808.23	7304.88	6997.36	6822.92	5287	5594	5276
10.36	346.055	Adenosine-5-monophosphate, AMP	0.794115	-0.332581	0.0222452	1.65276	0.603671	-0.728167	0.00181525	2.74106	37765.7	35968.4	39333.6	29569.8	28119.6	28262.5	52126	46750	43506
4.91	134.047	Adenine	0.639437	-0.645125	0.00445382	2.35127	0.545995	-0.873041	0.00288069	2.5405	15881.3	14534.3	15200.5	14452.7	11547.3	12950.2	25998	24238	21102
7.9	151.026	Xanthine	0.490923	-1.02643	0.000266805	3.57381	0.367632	-1.44367	0.0120052	1.92063	529.183	473.596	409.116	394.518	96.3455	566.445	999	932	945
8.61	242.078	Cytidine	2.03337	1.02388	0.000151031	3.82093	3.8165	1.93225	4.64688e-05	4.33284	573.356	551.996	607.083	1069.77	1159.47	1022.43	257	297	298
11.76	363.034	Xanthosine-5'-monophosphate; LC-ESI-QTOF; MS2; CE	0.616642	-0.697494	0.000844885	3.0732	0.571404	-0.807417	0.0255558	1.59251	330.56	316.51	339.558	320.194	403.873	190.18	519	576	505

### Sheet: amino acid
Average Rt(min)	Average Mz	Metabolite name		fold change-AMP	log2 foldchange-amp	pvalue-amp	-log10pvalue-amp	fold change-CIP	log2 foldchange-cip	pvalue-cip	-log10pvalue-cip	Amp	Amp	Amp	Cip	Cip	Cip	Cont	Cont	Cont
3.98	120.066	Homoserine/ C00263	Homoserine	1.37163	0.455887	0.247758	0.605972	1.45426	0.540289	0.015198	1.81821	438	524	830.715	692.364	668.133	540.226	419	458	430
10.577	120.066	Threonine	Thr	1.14504	0.195392	0.0249764	1.60247	1.04574	0.064531	0.319639	0.49534	19523.4	18962.2	20110.5	18408.6	17581.4	17524.9	15903	18050	17221
9.524	116.071	Proline	Pro	0.613567	-0.704707	0.00383367	2.41639	0.82251	-0.281894	0.0278802	1.5547	153422	134216	168037	205195	208874	196781	254186	265136	223343
9.197	150.059	Methionine	Met	1.03396	0.0481842	0.628563	0.201651	0.779669	-0.359066	0.00957433	2.01889	4141.15	3658.65	4378.21	3289.88	2887.38	3005.69	3821	4207	3750
11.247	134.045	Aspartate	Asp	0.801046	-0.320044	0.00174136	2.75911	0.703526	-0.507325	0.0014133	2.84977	14226.2	14174	15235.1	13007.5	13665.8	11649.9	17519	18685	18269
10.709	147.077	Glutamine	Gln	0.35117	-1.50976	3.02166e-05	4.51975	0.567975	-0.816101	0.000101798	3.99226	1171.5	1191.22	1377.6	2107.69	1957.52	1984.3	3640	3636	3375
10.59	88.0399	Alanine	Ala	0.978507	-0.0313457	0.576492	0.239206	0.676102	-0.564687	0.00649118	2.18768	3582.55	3335.19	3615.9	2824.75	2300.66	2152.82	3769	3478	3518
13.021	147.114	Lysine	Lys	0.520708	-0.941454	0.000588299	3.2304	0.664406	-0.589864	0.00301418	2.52083	63599.8	64468.6	58029.5	74549.4	84956.3	77948.9	109154	120476	127764
10.972	106.05	Serine	Ser	0.481731	-1.0537	0.000137183	3.8627	0.615322	-0.700586	0.010606	1.97445	976.467	1009.23	1083.41	1639.47	1145.95	1134.8	2090	2258	2023
13.448	175.12	Arginine	Arg	0.603842	-0.727757	0.000736183	3.13301	0.601298	-0.733848	0.000270479	3.56787	49497.5	42701.5	49785.4	49096.3	45977.6	46312.3	75492	83129	76514
9.5	180.067	Tyrosine	Tyr	0.4212	-1.24742	0.00013364	3.87406	0.526154	-0.926443	0.000378417	3.42203	7055.03	6462.06	7358.44	7970.1	9022.43	9084.72	17483	15397	16682
11.109	148.061	Glutamic acid	Glu	0.356993	-1.48603	4.72411e-06	5.32568	0.504557	-0.986911	1.14289e-05	4.942	152938	136877	154785	215682	213675	199020	405078	424331	415994
10.651	104.071	4-Aminobutanoate/ C00334 to succinate-GLU	GABA	0.288047	-1.79563	0.00105505	2.97673	0.420553	-1.24964	0.00232876	2.63287	1335.4	1687.35	1482.31	2192.25	2005.53	2379.67	5423	4395	5822
9.23	116.072	Valine	Val	0.619985	-0.689695	0.000230559	3.63722	0.419711	-1.25253	2.81534e-05	4.55047	30496.4	32609.8	29779.3	21674.8	19939.1	21266.8	51778	50483	47558
7.56	130.088	Leucine/isolucine	Leu/Ile	0.506113	-0.982469	0.000934079	3.02962	0.379637	-1.39731	0.000230367	3.63758	153309	126638	147689	111787	106437	102547	303309	256464	285169
10.737	156.077	Histidine	His	0.377516	-1.40539	0.00163147	2.78742	0.291734	-1.77727	0.00353785	2.45126	8327.96	7112.84	9818.79	9338.87	2745.02	7436.05	23183	24633	19094
8.577	166.087	Phenylalanine	Phe	0.497213	-1.00806	0.000145772	3.83633	0.231837	-2.10882	1.38772e-05	4.8577	19593.1	17286.8	19451.4	8950.17	8942.69	8372.92	38507	39220	35567
10.092	130.05	Pyroglutamic acid/5-oxoproline	PCA	0.283163	-1.82029	0.00036427	3.43858	0.215793	-2.21228	0.00330482	2.48085	1614.17	2194.48	1665.75	2823.92	661.96	686.047	6305	7142	5886
2.081	203.083	Tryptophan	Trp	0.220288	-2.18253	0.0691386	1.16028	0.109911	-3.1856	0.0477616	1.32092	182.324	199.555	249.027	86.3787	107.973	120.432	1552	591	721
10.17	74.0247	Glycine	Gly	0.552947	-0.854787	0.00708774	2.14949	0.675273	-0.566458	0.0462923	1.33449	1014.05	1041.03	691.4	790.456	1297.37	1266.25	1477	1701	1789
